# Systems analysis reveals neuregulin-1 control of cardiomyocyte size and shape mediated by distinct PI3K and p38 pathways

**DOI:** 10.1101/2025.10.01.679873

**Authors:** Pichayathida Luanpaisanon, Karen A. Ryall, Philip M. Tan, James O’Hearn, Laura A. Woo, Bryana N. Harris, Bethany Wissmann, Alexander Paap, Matthew Rhoads, Mohammad Fallahi-Sichani, Jeffrey J. Saucerman

## Abstract

Pathological and physiological stresses induce diverse forms of cardiac hypertrophy, with distinct manifestations in cardiomyocyte size and shape regulated by still poorly understood signaling networks. Here, we combined high-content morphological profiling, phospho-protein arrays, and systems modeling to characterize the diverse forms of hypertrophy induced by angiotensin II, endothelin-1, insulin growth factor-1, and neuregulin-1. Reverse-phase protein array profiling of neonatal rat cardiomyocytes and partial least squares regression modeling revealed that Akt, GSK3, and MAPK signaling are differentially regulated by hypertrophic agonists and are predictive of distinct phenotypic outcomes. Among these agonists, neuregulin-1 uniquely induced cardiomyocyte elongation in both neonatal rat and human iPSC-derived cardiomyocytes, in addition to increasing cell area. Pharmacological perturbations in neonatal rat cardiomyocytes demonstrated that neuregulin1-induced elongation and area expansion both require PI3K activity, whereas p38 selectively mediates cell area. A logic-based network model incorporating dual-specificity phosphatases were sufficient to capture the amplifying PI3K and transient p38 signaling dynamics driving phenotypic changes. Together, these results identify distinct signaling cascades by which neuregulin-1 coordinates cardiomyocyte size and shape, providing mechanistic insight into how hypertrophic remodeling can be differentially regulated. This systems approach provides new insight into the pathways that drive distinct forms of cardiomyocyte hypertrophy, highlighting opportunities to selectively target maladaptive remodeling in heart failure.

**Highlights:** -Reverse-phase protein arrays capture distinct signatures of cellular signaling in response to diverse hypertrophic ligands.

-Partial least squares regression model maps proteomic signatures to diverse patterns of cell morphology and gene expression.

-Combinatorial ligand-inhibitor screen validates predicted causal regulators of mRNAs and cell morphology

-PI3K mediates both neuregulin-1-induced elongation and cell area, validating the PLSR model. In contrast, p38 regulates cell area but not elongation.

-Logic-based model demonstrates that the characterized mechanisms are sufficient to predict how distinct PI3K and p38 dynamics drive size and shape.
