## Supplementary Table 1 for "Systems analysis reveals neuregulin-1 control of cardiomyocyte size and shape mediated by distinct PI3K and p38 pathways"

### Sheet: species
Species information
module	ID	name	Yinit	Ymax	tau	type	gene name	ref	notes
macromolecule	Akt	Protein Kinase B	0	1	1	protein	AKT1; AKT2; AKT3	Akt
phenotype	CellArea	Increased Cell Area	0	1	1	phenotype		CellArea
macromolecule	ERBB	Erythroblastic leukemia viral oncogene homolog 2 and 3 or 4	0	1	1	protein	ERBB2; ERBB3; ERBB4	ERBB
simple chemical	NRG1	Neuregulin 1	0	1	1	protein	NRG1	NRG1
macromolecule	p38	P38 mitogen-activated protein kinase	0	1	1	protein	MAPK14; MAPK11; MAPK12; MAPK13	p38
macromolecule	PI3K	Phosphatidyl Inositol 3 Kinase	0	1	1	protein	PIK3C2A; PIK3C2B; PIK3C2G; PIK3C3; PIK3CA; PIK3CB; PIK3CD; PIK3CG	PI3K
macromolecule	Ras	Rat sarcoma viral oncogene homolog	0	1	1	protein	HRAS; KRAS	Ras
macromolecule	MAPKK	MAP kinase kinase	0	1	1	protein
phenotype	Elongation	Increased Elongation	0	1	1	phenotype		Elongation
macromolecule	Dusp	Dual Specificity Phosphatase	0	1	1	protein

### Sheet: reactions
Reaction Information
module	ID	Rule	Weight	n	EC50	location	confidence 1	species 1	system 1	database 1	ref ID 1	link 1	confidence 2	species 2	system 2	database 2	ref ID 2	link 2	notes
inputs	r1	=> NRG1	0.02	1.223	0.5
middle	r2	ERBB => PI3K	0.5	1.223	0.5		functional		Cardiac	pubmed	16936699		biochemical	Human	Cell line	pubmed	10559227	LinkOut	ERBB heterodimer binds PI3K
middle	r3	ERBB => Ras	0.5	1.223	0.5		functional		Cardiac	pubmed	16936699		biochemical	Human	Cell line	pubmed	7970720	LinkOut	ERBB is coupled to Ras through adaptor proteins
middle	r4	NRG1 => ERBB	0.5	1.223	0.5		functional		Cardiac	pubmed	16936699		functional		Cardiac	pubmed	20933198	LinkOut	NRG1 binds to ERBB2 ERBB4 heterodimer
middle	r5	PI3K => Akt	0.5	1.223	0.5
middle	r6	Ras => PI3K	0.5	1.223	0.5
middle	r7	Ras => MAPKK	0.5	1.223	0.5
middle	r8	MAPKK => p38	0.5	1.223	0.5
middle	r9	p38 => CellArea	0.5	1.223	0.5
middle	r10	p38 => Dusp	0.5	1.223	0.5
middle	r11	Akt => CellArea	0.5	1.223	0.5
middle	r12	Akt => Elongation	0.5	1.223	0.5
middle	r13	!Dusp => MAPKK	1	1.223	0.5
