## Supplementary material for "Systems analysis reveals neuregulin-1 control of cardiomyocyte size and shape mediated by distinct PI3K and p38 pathways": Supplemenary Table 2

### Sheet: LMM_PCR
Gene	Comparison	Ligand	Inhib	Estimate	SE	df	t_value	p_value	Isolation_var	Residual_var	N_obs	N_isolations
Bax	ET Control vs SF Control	ET	None	-0.515244	0.0724784	8	-7.10894	0.000101097	0.260578	0.0157594	12	3
Bax	ET MEKi vs ET Control	ET	MEK	0.813371	0.0637146	8	12.7658	1.33619e-06	0.391234	0.0121787	12	3
Bax	ET p38i vs ET Control	ET	p38	-0.805161	0.202759	8	-3.97103	0.00411302	0.0248806	0.123333	12	3
Bax	ET PI3Ki vs ET Control	ET	PI3K	0.502544	0.165957	8	3.02815	0.0163553	0.0933243	0.0826255	12	3
Bax	Nrg1 Control vs SF Control	Nrg1	None	-0.0220426	0.17935	8	-0.122903	0.905215	0.104139	0.0964987	12	3
Bax	Nrg1 MEKi vs Nrg1 Control	Nrg1	MEK	0.607472	0.106204	8	5.71987	0.000444098	0.0893018	0.0338378	12	3
Bax	Nrg1 p38i vs Nrg1 Control	Nrg1	p38	-1.50744	0.817727	8	-1.84346	0.102501	0.448516	2.00603	12	3
Bax	Nrg1 PI3Ki vs Nrg1 Control	Nrg1	PI3K	0.215048	0.123063	8	1.74746	0.118691	0.0882051	0.0454338	12	3
Bax	Ang II Control vs SF Control	Ang II	None	0.16385	0.304649	10	0.537834	0.602455	0	0.278433	12	3
Bax	Ang II MEKi vs Ang II Control	Ang II	MEK	0.755782	0.184887	8	4.08782	0.00349613	0.176485	0.102549	12	3
Bax	Ang II p38i vs Ang II Control	Ang II	p38	-0.477583	0.231358	8	-2.06426	0.0728766	0.0471483	0.16058	12	3
Bax	Ang II PI3Ki vs Ang II Control	Ang II	PI3K	-0.271132	0.185395	8	-1.46245	0.181761	0.230891	0.103114	12	3
Bax	SF MEKi vs SF Control	SF	MEK	0.824338	0.17112	8	4.8173	0.00132592	0.0346752	0.0878465	12	3
Bax	SF p38i vs SF Control	SF	p38	0.148793	0.0351403	8	4.23425	0.00285975	0.19991	0.00370452	12	3
Bax	SF PI3Ki vs SF Control	SF	PI3K	0.492347	0.189131	10	2.60321	0.026346	0	0.107312	12	3
Bcl2	ET Control vs SF Control	ET	None	-0.430022	0.0820471	8	-5.24117	0.000782183	0.350284	0.0201952	12	3
Bcl2	ET MEKi vs ET Control	ET	MEK	0.732899	0.0395116	8	18.549	7.35723e-08	0.272525	0.00468349	12	3
Bcl2	ET p38i vs ET Control	ET	p38	-0.580722	0.0731336	8	-7.94056	4.60749e-05	0.165741	0.0160456	12	3
Bcl2	ET PI3Ki vs ET Control	ET	PI3K	0.679546	0.140716	8	4.8292	0.00130595	0.109197	0.059403	12	3
Bcl2	Nrg1 Control vs SF Control	Nrg1	None	-0.043534	0.290078	8	-0.150077	0.884419	0.275125	0.252435	12	3
Bcl2	Nrg1 MEKi vs Nrg1 Control	Nrg1	MEK	0.751634	0.201074	8	3.7381	0.00572094	0.203732	0.121292	12	3
Bcl2	Nrg1 p38i vs Nrg1 Control	Nrg1	p38	-1.36511	0.823432	7.99997	-1.65782	0.135941	0.0433423	2.03412	12	3
Bcl2	Nrg1 PI3Ki vs Nrg1 Control	Nrg1	PI3K	0.154136	0.116691	8	1.32088	0.223071	0.395974	0.0408506	12	3
Bcl2	Ang II Control vs SF Control	Ang II	None	-0.0325224	0.311015	8.00002	-0.104569	0.919292	0.00418431	0.290191	12	3
Bcl2	Ang II MEKi vs Ang II Control	Ang II	MEK	0.999843	0.19453	10	5.1398	0.000437891	0	0.113525	12	3
Bcl2	Ang II p38i vs Ang II Control	Ang II	p38	0.163511	0.215317	8	0.7594	0.469397	0.0491115	0.139084	12	3
Bcl2	Ang II PI3Ki vs Ang II Control	Ang II	PI3K	0.174206	0.201403	8	0.864959	0.412246	0.0763027	0.12169	12	3
Bcl2	SF MEKi vs SF Control	SF	MEK	0.927544	0.240726	8	3.85311	0.00485605	0.0427787	0.173847	12	3
Bcl2	SF p38i vs SF Control	SF	p38	0.558674	0.154701	7.99996	3.61133	0.00686849	0.28253	0.0717968	12	3
Bcl2	SF PI3Ki vs SF Control	SF	PI3K	0.343868	0.292512	8	1.17557	0.273566	0.0187971	0.25669	12	3
BNP	ET Control vs SF Control	ET	None	-1.88465	0.053061	8	-35.5186	4.32207e-10	0.567416	0.00844642	12	3
BNP	ET MEKi vs ET Control	ET	MEK	2.11982	0.188096	8	11.2699	3.45399e-06	0.462618	0.10614	12	3
BNP	ET p38i vs ET Control	ET	p38	-1.24158	0.0949445	8	-13.077	1.11085e-06	0.396652	0.0270434	12	3
BNP	ET PI3Ki vs ET Control	ET	PI3K	0.232683	0.18455	8	1.26081	0.242904	0.14191	0.102176	12	3
BNP	Nrg1 Control vs SF Control	Nrg1	None	-1.40155	0.251995	8	-5.56181	0.000533535	1.03169	0.190504	12	3
BNP	Nrg1 MEKi vs Nrg1 Control	Nrg1	MEK	2.07906	0.170145	8	12.2193	1.86724e-06	1.23858	0.0868482	12	3
BNP	Nrg1 p38i vs Nrg1 Control	Nrg1	p38	-1.09171	0.797043	10	-1.3697	0.20075	0	1.90583	12	3
BNP	Nrg1 PI3Ki vs Nrg1 Control	Nrg1	PI3K	-0.31905	0.116916	8	-2.72887	0.025891	1.53774	0.0410083	12	3
BNP	Ang II Control vs SF Control	Ang II	None	-0.0386938	0.227042	8	-0.170426	0.868907	0.524398	0.154644	12	3
BNP	Ang II MEKi vs Ang II Control	Ang II	MEK	1.25269	0.192312	8	6.51382	0.000185386	0.520064	0.110952	12	3
BNP	Ang II p38i vs Ang II Control	Ang II	p38	-0.165677	0.199005	8	-0.832525	0.429264	0.473747	0.118809	12	3
BNP	Ang II PI3Ki vs Ang II Control	Ang II	PI3K	-1.39534	0.254032	8	-5.49276	0.000578665	0.206315	0.193597	12	3
BNP	SF MEKi vs SF Control	SF	MEK	1.01859	0.0681849	8	14.9387	3.9778e-07	0.53036	0.0139475	12	3
BNP	SF p38i vs SF Control	SF	p38	0.3009	0.0408059	8	7.37392	7.81232e-05	0.728678	0.00499538	12	3
BNP	SF PI3Ki vs SF Control	SF	PI3K	-0.752365	0.218768	8	-3.43909	0.00883558	0.279483	0.143579	12	3
CEBPb	ET Control vs SF Control	ET	None	-0.242267	0.0643482	8	-3.76493	0.00550536	0.127147	0.0124221	12	3
CEBPb	ET MEKi vs ET Control	ET	MEK	0.823767	0.0818344	8	10.0663	8.07963e-06	0.110653	0.0200906	12	3
CEBPb	ET p38i vs ET Control	ET	p38	-0.828705	0.207648	10	-3.99092	0.00255549	0	0.129353	12	3
CEBPb	ET PI3Ki vs ET Control	ET	PI3K	0.703436	0.196411	8	3.58145	0.00717314	0.155375	0.115732	12	3
CEBPb	Nrg1 Control vs SF Control	Nrg1	None	-0.187054	0.163475	8	-1.14424	0.285604	0.0950652	0.0801721	12	3
CEBPb	Nrg1 MEKi vs Nrg1 Control	Nrg1	MEK	0.846093	0.106425	8	7.9501	4.56787e-05	0.297912	0.0339791	12	3
CEBPb	Nrg1 p38i vs Nrg1 Control	Nrg1	p38	-0.887398	0.824277	8	-1.07658	0.31306	0.600928	2.0383	12	3
CEBPb	Nrg1 PI3Ki vs Nrg1 Control	Nrg1	PI3K	0.800014	0.14874	8	5.37861	0.000662741	0.25582	0.0663707	12	3
CEBPb	Ang II Control vs SF Control	Ang II	None	-0.234975	0.281234	10	-0.835512	0.422943	0	0.237278	12	3
CEBPb	Ang II MEKi vs Ang II Control	Ang II	MEK	0.837152	0.190899	8	4.38531	0.00233213	0.241328	0.109327	12	3
CEBPb	Ang II p38i vs Ang II Control	Ang II	p38	0.000274836	0.220452	8	0.00124669	0.999036	0.114971	0.145798	12	3
CEBPb	Ang II PI3Ki vs Ang II Control	Ang II	PI3K	0.180778	0.176152	8	1.02626	0.334795	0.390471	0.0930883	12	3
CEBPb	SF MEKi vs SF Control	SF	MEK	0.878821	0.158295	10	5.55178	0.000243495	0	0.0751723	12	3
CEBPb	SF p38i vs SF Control	SF	p38	0.198446	0.0662666	8	2.99466	0.0172113	0.0769093	0.0131738	12	3
CEBPb	SF PI3Ki vs SF Control	SF	PI3K	0.404235	0.292688	8	1.38111	0.204594	0.0527357	0.256999	12	3
CITED4	ET Control vs SF Control	ET	None	-0.919726	0.199292	8	-4.61496	0.00172147	1.60909	0.119152	12	3
CITED4	ET MEKi vs ET Control	ET	MEK	0.929423	0.151766	8	6.12407	0.000281906	2.2937	0.0690985	12	3
CITED4	ET p38i vs ET Control	ET	p38	-0.612931	0.208889	8	-2.93424	0.0188753	1.77039	0.130904	12	3
CITED4	ET PI3Ki vs ET Control	ET	PI3K	0.686899	0.118853	8	5.7794	0.000414801	2.22623	0.0423781	12	3
CITED4	Nrg1 Control vs SF Control	Nrg1	None	-0.765949	0.320437	8	-2.39033	0.0438334	1.17097	0.308039	12	3
CITED4	Nrg1 MEKi vs Nrg1 Control	Nrg1	MEK	0.367403	0.0804794	8	4.56518	0.00183737	1.97424	0.0194308	12	3
CITED4	Nrg1 p38i vs Nrg1 Control	Nrg1	p38	-0.9979	0.911331	10	-1.09499	0.299192	0	2.49157	12	3
CITED4	Nrg1 PI3Ki vs Nrg1 Control	Nrg1	PI3K	0.539222	0.219966	8	2.45139	0.0398501	1.2253	0.145155	12	3
CITED4	Ang II Control vs SF Control	Ang II	None	-0.445453	0.225737	8	-1.97332	0.0839112	0.553072	0.152872	12	3
CITED4	Ang II MEKi vs Ang II Control	Ang II	MEK	1.43874	0.153804	8	9.35432	1.39394e-05	0.416276	0.0709675	12	3
CITED4	Ang II p38i vs Ang II Control	Ang II	p38	0.101234	0.164887	8	0.613963	0.556292	0.464461	0.0815629	12	3
CITED4	Ang II PI3Ki vs Ang II Control	Ang II	PI3K	0.796727	0.164002	8	4.85804	0.00125894	0.394924	0.0806898	12	3
CITED4	SF MEKi vs SF Control	SF	MEK	0.923951	0.11187	8	8.25912	3.46898e-05	0.702886	0.037545	12	3
CITED4	SF p38i vs SF Control	SF	p38	-0.061669	0.105547	8	-0.584279	0.575134	1.22565	0.0334207	12	3
CITED4	SF PI3Ki vs SF Control	SF	PI3K	0.282644	0.150746	8	1.87497	0.0976587	0.637263	0.0681732	12	3
CTGF	ET Control vs SF Control	ET	None	-1.15367	0.173915	8	-6.63352	0.000163581	1.03824	0.0907388	12	3
CTGF	ET MEKi vs ET Control	ET	MEK	0.256757	0.0303253	8	8.46677	2.89679e-05	1.57979	0.00275887	12	3
CTGF	ET p38i vs ET Control	ET	p38	-0.890089	0.0964256	8	-9.23084	1.53773e-05	1.24974	0.0278937	12	3
CTGF	ET PI3Ki vs ET Control	ET	PI3K	0.142944	0.309693	8	0.461567	0.656683	1.00678	0.287729	12	3
CTGF	Nrg1 Control vs SF Control	Nrg1	None	0.0972511	0.181377	8	0.536182	0.606416	0.293259	0.0986931	12	3
CTGF	Nrg1 MEKi vs Nrg1 Control	Nrg1	MEK	0.436881	0.0809588	8	5.39633	0.00064885	0.161331	0.019663	12	3
CTGF	Nrg1 p38i vs Nrg1 Control	Nrg1	p38	-0.97297	0.808701	8	-1.20313	0.263321	1.8383	1.96199	12	3
CTGF	Nrg1 PI3Ki vs Nrg1 Control	Nrg1	PI3K	-0.453811	0.131653	8	-3.44702	0.008733	0.147243	0.0519975	12	3
CTGF	Ang II Control vs SF Control	Ang II	None	-0.53407	0.385582	8	-1.3851	0.203419	0.297849	0.446021	12	3
CTGF	Ang II MEKi vs Ang II Control	Ang II	MEK	-0.0368116	0.330681	8	-0.11132	0.914105	0.334572	0.32805	12	3
CTGF	Ang II p38i vs Ang II Control	Ang II	p38	-0.227437	0.346197	8	-0.656958	0.52965	0.137852	0.359556	12	3
CTGF	Ang II PI3Ki vs Ang II Control	Ang II	PI3K	1.51721	2.42579	10	0.625451	0.545683	0	17.6533	12	3
CTGF	SF MEKi vs SF Control	SF	MEK	0.149647	0.153443	8	0.975261	0.357995	0.641483	0.0706346	12	3
CTGF	SF p38i vs SF Control	SF	p38	0.296197	0.162874	8	1.81857	0.106485	0.34043	0.0795834	12	3
CTGF	SF PI3Ki vs SF Control	SF	PI3K	-0.601428	0.291114	8	-2.06595	0.0726845	0.49295	0.254242	12	3
IkB	ET Control vs SF Control	ET	None	-0.0117847	0.0562394	8	-0.209545	0.83926	0.0804572	0.00948862	12	3
IkB	ET MEKi vs ET Control	ET	MEK	0.439223	0.124963	8	3.51483	0.00790553	0.138098	0.0468473	12	3
IkB	ET p38i vs ET Control	ET	p38	-0.991591	0.200254	8	-4.95166	0.00111855	0.096892	0.120305	12	3
IkB	ET PI3Ki vs ET Control	ET	PI3K	0.386078	0.148863	8	2.59352	0.0319378	0.0725537	0.0664802	12	3
IkB	Nrg1 Control vs SF Control	Nrg1	None	-0.211671	0.253272	8	-0.835746	0.427552	0.199349	0.19244	12	3
IkB	Nrg1 MEKi vs Nrg1 Control	Nrg1	MEK	0.341965	0.109198	8	3.1316	0.0139815	0.502481	0.0357728	12	3
IkB	Nrg1 p38i vs Nrg1 Control	Nrg1	p38	-0.854349	0.859783	8	-0.99368	0.34948	0.323028	2.21768	12	3
IkB	Nrg1 PI3Ki vs Nrg1 Control	Nrg1	PI3K	0.206984	0.150799	8	1.37258	0.207128	0.437306	0.0682212	12	3
IkB	Ang II Control vs SF Control	Ang II	None	-0.0372142	0.278425	10	-0.13366	0.896323	0	0.232562	12	3
IkB	Ang II MEKi vs Ang II Control	Ang II	MEK	0.62231	0.198078	8	3.14175	0.0137689	0.330834	0.117704	12	3
IkB	Ang II p38i vs Ang II Control	Ang II	p38	-0.153518	0.212919	8	-0.721019	0.491428	0.106018	0.136003	12	3
IkB	Ang II PI3Ki vs Ang II Control	Ang II	PI3K	-0.163942	0.167188	8	-0.980582	0.355519	0.277644	0.0838556	12	3
IkB	SF MEKi vs SF Control	SF	MEK	0.517915	0.234082	8	2.21253	0.0578518	0.0134217	0.164384	12	3
IkB	SF p38i vs SF Control	SF	p38	0.166499	0.110481	8	1.50704	0.170228	0.089601	0.0366182	12	3
IkB	SF PI3Ki vs SF Control	SF	PI3K	0.165475	0.285998	8	0.578585	0.578789	0.0349253	0.245385	12	3
VEGF	ET Control vs SF Control	ET	None	-0.577649	0.103647	8	-5.57321	0.000526467	0.6969	0.0322284	12	3
VEGF	ET MEKi vs ET Control	ET	MEK	0.949134	0.153606	8	6.17903	0.000265432	0.843333	0.0707842	12	3
VEGF	ET p38i vs ET Control	ET	p38	-0.658238	0.205052	8	-3.2101	0.0124224	0.530166	0.126139	12	3
VEGF	ET PI3Ki vs ET Control	ET	PI3K	0.611167	0.168093	8	3.63589	0.00662828	1.1099	0.0847657	12	3
VEGF	Nrg1 Control vs SF Control	Nrg1	None	-0.249927	0.265992	8	-0.939601	0.374921	0.645902	0.212256	12	3
VEGF	Nrg1 MEKi vs Nrg1 Control	Nrg1	MEK	0.762793	0.099517	8	7.66496	5.93381e-05	1.04595	0.0297109	12	3
VEGF	Nrg1 p38i vs Nrg1 Control	Nrg1	p38	-1.28864	0.856754	8	-1.5041	0.170967	0.0614859	2.20208	12	3
VEGF	Nrg1 PI3Ki vs Nrg1 Control	Nrg1	PI3K	0.0528155	0.177946	8	0.296807	0.774174	0.69347	0.0949938	12	3
VEGF	Ang II Control vs SF Control	Ang II	None	-0.236011	0.212705	8	-1.10957	0.29942	0.221782	0.13573	12	3
VEGF	Ang II MEKi vs Ang II Control	Ang II	MEK	1.35165	0.202688	8	6.66862	0.000157736	0.0114692	0.123247	12	3
VEGF	Ang II p38i vs Ang II Control	Ang II	p38	0.00186902	0.197134	8	0.00948098	0.992668	0.254399	0.116586	12	3
VEGF	Ang II PI3Ki vs Ang II Control	Ang II	PI3K	0.0868549	0.175223	8	0.495684	0.633446	0.179038	0.0921089	12	3
VEGF	SF MEKi vs SF Control	SF	MEK	1.01455	0.190429	8	5.32772	0.000704461	0.164628	0.10879	12	3
VEGF	SF p38i vs SF Control	SF	p38	0.0833769	0.0894718	7.99943	0.931879	0.378666	0.686526	0.0240156	12	3
VEGF	SF PI3Ki vs SF Control	SF	PI3K	-0.100188	0.140513	8	-0.713011	0.496107	0.272953	0.059232	12	3

### Sheet: LMM_Shape
Metric	Comparison	Ligand	Inhib	Estimate	SE	df	t_value	p_value	Week_var	Residual_var	N_obs	N_weeks
Area	Nrg1 Control vs SF Control	Nrg1	Control	-0.0669377	0.041308	1010.17	-1.62045	0.105447	0.00462734	0.425275	1015	3
Area	ET Control vs SF Control	ET	Control	-0.532859	0.0907435	1224.81	-5.87215	5.5345e-09	0.124259	2.38565	1227	3
Area	Ang II Control vs SF Control	Ang II	Control	-0.0320869	0.0459323	929	-0.698569	0.484996	0	0.478809	931	3
Area	SF MEKi vs SF Control	SF	MEKi	-0.12523	0.0516268	903.634	-2.42567	0.015475	0.00647519	0.574867	908	3
Area	SF p38i vs SF Control	SF	p38i	-0.0249512	0.0410337	1004.25	-0.608067	0.54328	0.0125074	0.40715	1008	3
Area	SF PI3Ki vs SF Control	SF	PI3Ki	0.0043733	0.0475377	939.326	0.0919965	0.92672	0.00935148	0.50965	955	3
Area	Nrg1 MEKi vs Nrg1 Control	Nrg1	MEKi	-0.0318514	0.0482987	858	-0.659466	0.509774	0	0.495805	860	3
Area	Nrg1 p38i vs Nrg1 Control	Nrg1	p38i	0.0381372	0.0445275	921.529	0.856486	0.391952	0.00549239	0.451959	924	3
Area	Nrg1 PI3Ki vs Nrg1 Control	Nrg1	PI3Ki	0.105205	0.0417803	946.35	2.51807	0.0119642	0.00179782	0.412255	950	3
Area	ET MEKi vs ET Control	ET	MEKi	0.200326	0.127111	968.743	1.57598	0.115356	0.325032	2.83136	973	3
Area	ET p38i vs ET Control	ET	p38i	1.72786e-05	0.117548	1041.2	0.000146992	0.999883	0.291294	2.94681	1044	3
Area	ET PI3Ki vs ET Control	ET	PI3Ki	0.476281	0.0924536	1191.05	5.15157	3.02086e-07	0.0829605	2.47652	1194	3
Area	Ang II MEKi vs Ang II Control	Ang II	MEKi	-0.0142392	0.0570251	717	-0.2497	0.802891	0	0.579745	719	3
Area	Ang II p38i vs Ang II Control	Ang II	p38i	0.0363933	0.0513197	204.093	0.709148	0.479042	0.00336968	0.487177	843	3
Area	Ang II PI3Ki vs Ang II Control	Ang II	PI3Ki	0.238819	0.0519109	167.277	4.60055	8.28723e-06	0.00193932	0.437487	702	3
Perimeter	Nrg1 Control vs SF Control	Nrg1	Control	-0.0852707	0.0260904	999.448	-3.26828	0.00111891	0.000902053	0.170129	1015	3
Perimeter	ET Control vs SF Control	ET	Control	-0.313668	0.0358375	1224.97	-8.75251	6.79167e-18	0.0289325	0.37184	1227	3
Perimeter	Ang II Control vs SF Control	Ang II	Control	-0.0282446	0.0278088	929	-1.01567	0.310051	0	0.175505	931	3
Perimeter	SF MEKi vs SF Control	SF	MEKi	-0.0542646	0.0286136	905.866	-1.89646	0.0582175	0.00357382	0.17629	908	3
Perimeter	SF p38i vs SF Control	SF	p38i	-0.0150907	0.0251697	1005.76	-0.599559	0.548935	0.00694587	0.153012	1008	3
Perimeter	SF PI3Ki vs SF Control	SF	PI3Ki	0.0379361	0.0274902	922.979	1.37999	0.167925	0.00215347	0.170897	955	3
Perimeter	Nrg1 MEKi vs Nrg1 Control	Nrg1	MEKi	0.0325061	0.0309461	842.231	1.05041	0.293831	0.000291724	0.202793	860	3
Perimeter	Nrg1 p38i vs Nrg1 Control	Nrg1	p38i	0.011505	0.0308505	916.24	0.372926	0.70929	0.00119105	0.217492	924	3
Perimeter	Nrg1 PI3Ki vs Nrg1 Control	Nrg1	PI3Ki	0.0829848	0.0263911	920.186	3.14442	0.00171755	3.57862e-06	0.165405	950	3
Perimeter	ET MEKi vs ET Control	ET	MEKi	0.1465	0.0483879	970.914	3.02762	0.00252994	0.0812562	0.409576	973	3
Perimeter	ET p38i vs ET Control	ET	p38i	-0.0180837	0.0492745	984	-0.366998	0.713699	0.0704113	0.459431	986	3
Perimeter	ET PI3Ki vs ET Control	ET	PI3Ki	0.261672	0.0367367	1190.8	7.1229	1.82483e-12	0.0185681	0.39096	1194	3
Perimeter	Ang II MEKi vs Ang II Control	Ang II	MEKi	-0.0129666	0.0331084	717	-0.391641	0.69544	0	0.195426	719	3
Perimeter	Ang II p38i vs Ang II Control	Ang II	p38i	0.036366	0.0284246	841	1.27939	0.201114	0	0.169443	843	3
Perimeter	Ang II PI3Ki vs Ang II Control	Ang II	PI3Ki	0.149769	0.0309718	700	4.83564	1.6327e-06	0	0.166052	702	3
Elongation	Nrg1 Control vs SF Control	Nrg1	Control	-0.172031	0.0449821	1013	-3.82444	0.000139076	0	0.511456	1015	3
Elongation	ET Control vs SF Control	ET	Control	-0.0446972	0.0395002	1225	-1.13157	0.258037	0	0.471554	1227	3
Elongation	Ang II Control vs SF Control	Ang II	Control	0.0769134	0.0414971	829.334	1.85347	0.0641705	0.00159733	0.384023	931	3
Elongation	SF MEKi vs SF Control	SF	MEKi	0.0732505	0.0453339	784.46	1.6158	0.10654	0.000594101	0.436138	894	3
Elongation	SF p38i vs SF Control	SF	p38i	0.0327565	0.0432424	586.544	0.75751	0.449049	8.30086e-05	0.467952	1008	3
Elongation	SF PI3Ki vs SF Control	SF	PI3Ki	0.107105	0.0417771	825.52	2.56374	0.0105312	0.00174679	0.398987	955	3
Elongation	Nrg1 MEKi vs Nrg1 Control	Nrg1	MEKi	0.273934	0.049568	857.708	5.52642	4.33673e-08	0.00545668	0.517232	860	3
Elongation	Nrg1 p38i vs Nrg1 Control	Nrg1	p38i	-0.0718462	0.054683	921.623	-1.31387	0.189218	0.0250152	0.680282	924	3
Elongation	Nrg1 PI3Ki vs Nrg1 Control	Nrg1	PI3Ki	0.138725	0.0462127	947.544	3.00187	0.00275362	0.0119458	0.502921	950	3
Elongation	ET MEKi vs ET Control	ET	MEKi	0.234411	0.048008	287.575	4.88275	1.73795e-06	0.00128429	0.43476	973	3
Elongation	ET p38i vs ET Control	ET	p38i	-0.0622236	0.0484755	1014.51	-1.28361	0.199572	0.0120907	0.518996	1052	3
Elongation	ET PI3Ki vs ET Control	ET	PI3Ki	0.0374358	0.0422103	1191.83	0.886889	0.375318	0.00292977	0.517095	1194	3
Elongation	Ang II MEKi vs Ang II Control	Ang II	MEKi	0.0389336	0.0453738	689.48	0.858063	0.391156	0.0136431	0.339774	709	3
Elongation	Ang II p38i vs Ang II Control	Ang II	p38i	0.0633448	0.0445992	740.391	1.42031	0.155938	0.0150638	0.345116	843	3
Elongation	Ang II PI3Ki vs Ang II Control	Ang II	PI3Ki	-0.113296	0.0487435	383.461	-2.32434	0.0206292	0.00427075	0.371804	702	3
Form Factor	Nrg1 Control vs SF Control	Nrg1	Control	0.146062	0.0471022	1013	3.10097	0.00198219	0	0.560804	1015	3
Form Factor	ET Control vs SF Control	ET	Control	0.249267	0.0431837	1192.65	5.77225	9.96439e-09	0.00613078	0.543666	1227	3
Form Factor	Ang II Control vs SF Control	Ang II	Control	0.0238676	0.0535752	839.817	0.445497	0.656075	0.00392998	0.637512	931	3
Form Factor	SF MEKi vs SF Control	SF	MEKi	-0.00476226	0.0551984	905.908	-0.0862754	0.931267	0.0137585	0.655993	908	3
Form Factor	SF p38i vs SF Control	SF	p38i	0.0153268	0.0475804	1001.4	0.322123	0.747427	0.0125264	0.548064	1008	3
Form Factor	SF PI3Ki vs SF Control	SF	PI3Ki	-0.137278	0.0530803	612.687	-2.58623	0.00993263	0.00048519	0.655984	955	3
Form Factor	Nrg1 MEKi vs Nrg1 Control	Nrg1	MEKi	-0.148132	0.0500932	851.855	-2.95713	0.00319096	0.00182277	0.529989	860	3
Form Factor	Nrg1 p38i vs Nrg1 Control	Nrg1	p38i	0.179296	0.0424175	921.02	4.22694	2.60489e-05	0.0297796	0.409092	924	3
Form Factor	Nrg1 PI3Ki vs Nrg1 Control	Nrg1	PI3Ki	-0.0571835	0.0441531	947.989	-1.29512	0.195595	0.00463032	0.459619	950	3
Form Factor	ET MEKi vs ET Control	ET	MEKi	-0.196346	0.0522319	939.046	-3.75913	0.000181036	0.0215237	0.481032	973	3
Form Factor	ET p38i vs ET Control	ET	p38i	0.0594961	0.047566	1025.57	1.25081	0.211288	0.0146149	0.497157	1051	3
Form Factor	ET PI3Ki vs ET Control	ET	PI3Ki	-0.205489	0.0419724	1191.39	-4.8958	1.1136e-06	0.0112429	0.510535	1194	3
Form Factor	Ang II MEKi vs Ang II Control	Ang II	MEKi	-0.0254281	0.0618396	665.732	-0.411195	0.681062	0.0109699	0.652965	719	3
Form Factor	Ang II p38i vs Ang II Control	Ang II	p38i	-0.0345914	0.0564839	265.57	-0.612412	0.54079	0.00463918	0.586227	843	3
Form Factor	Ang II PI3Ki vs Ang II Control	Ang II	PI3Ki	-0.232637	0.0774868	700	-3.00228	0.00277503	0	1.03936	702	3
